# Synchronized swarming: Harmonic convergence and acoustic mating dynamics in the malaria mosquito *Anopheles gambiae*

**DOI:** 10.1101/2021.07.03.451017

**Authors:** Stefano S. Garcia Castillo, Kevin S. Pritts, Raksha S. Krishnan, Laura C. Harrington, Garrett P. League

## Abstract

The mosquito *Anopheles gambiae* is a major African malaria vector, transmitting parasites responsible for significant mortality and disease burden. Malaria declines have stagnated recently due to widespread insecticide resistance among vector populations. Flight acoustics are essential to mosquito mating biology and represent promising alternative targets for mosquito control. However, mosquito swarm acoustics data are limited. Here, for the first time, we present detailed analyses of free-flying male and female *An. gambiae* flight tones and their harmonization (harmonic convergence) over a complete swarm sequence. Audio analysis of single-sex swarms showed elevated male or female flight tone frequencies and amplitudes during swarming flight with gradual declines to pre-swarm levels over an approximately 35-min period. Analysis of mixed-sex swarms revealed additional increases in flight tone frequencies and amplitudes due to mating activity. Data from mixed-sex swarms suggest harmonic convergence during swarming enhances the efficiency of female detection by synchronizing male and female baseline swarm tones. Further, data from experiments using female swarm tone playbacks to males indicate that harmonic convergence during mating interactions coordinates male scramble competition by acoustically masking mating couple flight tones. These findings advance our knowledge of mosquito swarm acoustics, providing vital information for reproductive control strategies.
