## Supplementary File S1 for "Synchronized swarming: Harmonic convergence and acoustic mating dynamics in the malaria mosquito *Anopheles gambiae*"

### Sheet: Swarm tone parameters
	Male baseline swarm tone samples: peak-swarming period, no females
	Recording	Time (mm:ss.0)	M1 (Hz)	M1 (dB)	M2 (Hz)	M2 (dB)	M3 (Hz)	M3 (dB)	M4 (Hz)	M4 (dB)	M5 (Hz)	M5 (dB)
	Male single-sex swarm #1	00:15:56.694000	847.375	66.43	1692.29	74.86	2561	56.91	3376.44	56.49	4221.57	32.2
		00:24:54.875000	867.025	57.01	1721.77	72.85	2571.6	61.28	3443.54	57	4444.11	45.08
		00:34:02.765000	864.568	55.8	1719.31	76.61	2576.51	56.56	3444.38	59.53	4305.15	45.66
	Male single-sex swarm #2	00:16:00.011000	842.463	59.11	1788.09	61.22	2728.93	52.61	3537	50.13	4190.03	27.47
		00:25:09.734000	882.278	87.35	1778.45	75.89	2645.01	69.39	3555.07	60.61	4431.15	43.46
		00:33:59.325000	844.069	65.96	1722.87	64.7	2545.91	62.86	3441.11	46.78	4266.07	17.45
	Male single-sex swarm #3	00:16:00.397000	917.013	76.95	1895.64	69	2714.77	64.3	3623.53	54.53	4531.71	48.99
		00:25:00.341000	916.148	69.82	1806.11	73.77	2697.4	64.81	3619.81	56.23	4526.68	45.98
		00:34:00.688000	892.814	60.32	1776.87	68.26	2592.63	60.49	3535.6	53.9	4369.61	38.4
		Average	874.861	66.5278	1766.82	70.7956	2625.97	61.0233	3508.5	55.0222	4365.12	38.2989
		SD	29.1104	10.3235	61.8456	5.33677	71.6727	5.07968	86.3495	4.36517	127.055	10.5431
		Rounded values	850	70	1800	70	2600	60	3500	60	4400	40
	Male mating interaction tone samples: peak-swarming period with females
	Recording	Time (mm:ss.0)	M1 (Hz)	M1 (dB)	M2 (Hz)	M2 (dB)	M3 (Hz)	M3 (dB)	M4 (Hz)	M4 (dB)	M5 (Hz)	M5 (dB)
	Mixed-sex swarm #10	00:15:21.568000	891.435	69.344	1755.54	69.702	2639.53	56.5	3511.73	43.862	4325.94	41.093
		00:25:38.210000	918.767	84.34	1875.59	72.156	2818.7	65.316	3478.49	53.54
		00:30:15.754000	900.949	80.669	1789.33	85.151	2682.5	72.832	3590.73	61.392	4533.78	36.534
	Mixed-sex swarm #6	00:19:17.775000	931.51	80.19	1871.01	69.354	2814.98	65.538	3830.72	46.098	4626.76	29.576
		00:26:08.803000	940.012	80.009	1848.95	70.296	2794.67	63.521	3838.75	49.871	4689.43	33.046
		00:32:04.515000	880.34	81.215	1780.26	70.247	2676.38	57.17	38225.8	46.931	4455.87	28.795
	Mixed-sex swarm #7	00:17:53.305000	959.938	82.614	1749.52	71.967	2655.29	61.584	3855.46	53.252	4647.79	32.02
		00:22:52.983000	915.615	93.074	1827.96	79.669	2750	69.558	3649.98	59.96	4570	48.33
		00:30:03.012000	901.95	79.635	1788	66.297	2773.84	58.26	3500.41	50.317	4282.71	15.108
		Average	915.613	81.2322	1809.57	72.7599	2733.98	63.3643	7498.01	51.6914	4516.53	33.0628
		SD	25.1325	6.10918	47.805	5.88827	71.0181	5.60434	11523.9	6.00806	149.811	9.73547
		Rounded values	900	80	1800	70	2700	60	7500	50	4500	30
	Female baseline swarm tone samples: peak-swarming period, no males
	Recording	Time (mm:ss.0)	F1 (Hz)	F1 (dB)	F2 (Hz)	F2 (dB)	F3 (Hz)	F3 (dB)	F4 (Hz)	F4 (dB)	F5 (Hz)	F5 (dB)
	Female single-sex swarm #1	00:16:35.542000	515.794	77.59	1054.92	65.12	1593.36	66.71	2101.44	48.98	2557.12	51.98
		00:24:55.013000	550.18	70.76	1109.84	79.32	1659.77	76.14	2228.73	64.25	2739.45	50.08
		00:33:40.943000	586.159	105.33	1168.14	97.28	1754.56	93.57	2352.63	78.41	2938.78	71.93
	Female single-sex swarm #2	00:16:05.665000	568.601	43.99	1160.29	52.63	1732.63	42.41	2374.45	37.24	2870.55	27.46
		00:25:01.723000	555.766	98.6	1120.01	97.34	1670.19	89.48	2217.91	82.32	2780.37	70.46
		00:33:51.798000	510.881	78.24	1100.36	66.95	1680.01	62.4	2242.47	59.56	2813.51	40.38
	Female single-sex swarm #3	00:16:01.654000	577.198	56.25	1139.66	70.11	1719.31	69.7	2308.46	61.98	2758.53	51.26
		00:25:05.777000	533.188	62.48	1092.43	70.36	1656.3	72.42	2271.11	57.95	2674.37	46.23
		00:33:57.326000	523.162	77.65	1041.41	76	1552.29	71.21	2252.3	60.32	2608.64	56.24
		Average	546.77	74.5433	1109.67	75.0122	1668.71	71.56	2261.06	61.2233	2749.03	51.78
		SD	27.4678	19.3233	43.3412	14.6774	64.8177	14.95	80.9298	13.6454	121.554	13.8306
		Rounded values	550	70	1100	80	1700	70	2300	60	2700	50
	Female mating interaction tone samples: peak-swarming period with males
	Recording	Time (mm:ss.0)	F1 (Hz)	F1 (dB)	F2 (Hz)	F2 (dB)	F3 (Hz)	F3 (dB)	F4 (Hz)	F4 (dB)	F5 (Hz)	F5 (dB)
	Mixed-sex swarms #3	00:17:57.954000	620.613	88.284	1250.72	93.168	1864.63	80.846	2502.76	77.812	3125.55	66.597
		00:23:58.952000	609.924	97.998	1225.79	94.518	1802.36	82.317	2430.34	80.81	2856.46	66.597
		00:30:35.472000	580.948	67.529	1151.29	66.555	1702.15	70.018	2290.51	45.462	2896.6	57.917
	Mixed-sex swarms #6	00:19:56.303000	578.551	81.266	1160.52	85.825	1733.66	75.692	2312.98	65.697	3161.51	44.596
		00:26:33.618000	606.38	51.192	1208.23	71.47	1820.42	70.875	2438.24	53.98	2998.7	51.604
		00:33:29.703000	585.503	92.34	1190.73	89.658	1751.4	83.168	2342.96	70.83	2919.91	61.032
	Mixed-sex swarms #11	00:17:44.171000	619.539	66.443	1187.8	73.91	1827.93	67.615	2425.84	53.869	3149.69	59.663
		00:24:37.588000	611.037	73.293	1176.65	64.239	1768.38	70.337	2447.67	49.31	3001.46	59.43
		00:32:34.352000	617.401	92.882	1213.9	89.04	1844.61	84.285	2442.33	74.01	3033	61.825
		Average	603.322	79.0252	1196.18	80.9314	1790.61	76.1281	2403.74	63.5311	3015.88	58.8068
		SD	16.9719	15.484	31.7788	11.8549	54.6744	6.59341	71.0318	13.151	112.242	6.99264
		Rounded values	600	80	1200	80	1800	80	2400	60	3000	60
	Male flight tone samples
			M1 (Hz)	M1 (dB)	M2 (Hz)	M2 (dB)	M3 (Hz)	M3 (dB)	M4 (Hz)	M4 (dB)	M5 (Hz)	M5 (dB)
	Baseline swarm tone	Rounded	850	70	1800	70	2600	60	3500	60	4400	40
	Mating interaction tone	Rounded	900	80	1800	70	2700	60	7500	50	4500	30
	Female flight tone samples
			F1 (Hz)	F1 (dB)	F2 (Hz)	F2 (dB)	F3 (Hz)	F3 (dB)	F4 (Hz)	F4 (dB)	F5 (Hz)	F5 (dB)
	Baseline swarm tone	Rounded	550	70	1100	80	1700	70	2300	60	2700	50
	Mating interaction tone	Rounded	600	80	1200	80	1800	80	2400	60	3000	60
	Male artificial flight tone parameters
			M1 (Hz)	M1 (dB)	M2 (Hz)	M2 (dB)	M3 (Hz)	M3 (dB)	M4 (Hz)	M4 (dB)	M5 (Hz)	M5 (dB)
	Baseline swarm tone	Standardized	850	80	1700	70	2550	60	3400	50	4250	40
	Mating interaction tone	Standardized	900	80	1800	70	2700	60	3600	50	4500	40
	Female artificial flight tone parameters
			F1 (Hz)	F1 (dB)	F2 (Hz)	F2 (dB)	F3 (Hz)	F3 (dB)	F4 (Hz)	F4 (dB)	F5 (Hz)	F5 (dB)
	Baseline swarm tone	Standardized	550	80	1100	70	1650	60	2200	50	2750	40
	Mating interaction tone	Standardized	600	80	1200	70	1800	60	2400	50	3000	40
	Final male artificial flight tone parameters for Audacity
			M1 (Hz)	M1 (dB)	M2 (Hz)	M2 (dB)	M3 (Hz)	M3 (dB)	M4 (Hz)	M4 (dB)	M5 (Hz)	M5 (dB)
	Baseline swarm tone	Final	850	Amp: 0.005=80	1700	Amp: 0.0016=70	2550	Amp: 0.0005=60	3400	Amp: 0.00016=50	4250	Amp: 0.00005=40
	Mating interaction tone	Final	900	Amp: 0.005=80	1800	Amp: 0.00165=70	2700	Amp: 0.0005=60	3600	Amp: 0.000165=50	4500	Amp: 0.00005=40
	Final female artificial flight tone parameters for Audacity
			F1 (Hz)	F1 (dB)	F2 (Hz)	F2 (dB)	F3 (Hz)	F3 (dB)	F4 (Hz)	F4 (dB)	F5 (Hz)	F5 (dB)
	Baseline swarm tone	Final	550	Amp: 0.005=80	1100	Amp: 0.00155=70	1650	Amp: 0.0005=60	2200	Amp: 0.00016=50	2750	Amp: 0.00005=40
	Mating interaction tone	Final	600	Amp: 0.005=80	1200	Amp: 0.0016=70	1800	Amp: 0.0005=60	2400	Amp: 0.00016=50	3000	Amp: 0.000053=40
