## Supplementary File S2 for "Synchronized swarming: Harmonic convergence and acoustic mating dynamics in the malaria mosquito *Anopheles gambiae*"

### Sheet: Swarm parameter analysis
	Sentinal swarming
	Swarm trial	Sentinal swarming? (Y/N)	00:00:00	00:05:00	00:10:00	00:15:00	If Y, average number swarming	Start time=S (mm:ss.0)	Start time=S (s)	End time=E (mm:ss.0)	End time=E (s)	Duration=E-S (mm:ss.0)	Duration=E-S (s)
	1	Y	11	10	14	9	11	00:00:00	0	00:15:00	900	00:15:00	900
	2	Y	3	1	6	6	4	00:05:02.263000	302.263	00:15:00	900	00:09:57.737000	597.737
	3	Y	8	1	4	4	4.25	00:00:00	0	00:15:00	900	00:15:00	900
	4	Y	0	0	2	4	1.5	00:08:16.092000	496.092	00:15:00	900	00:06:43.908000	403.908
	5	Y	6	5	10	10	7.75	00:00:00	0	00:15:00	900	00:15:00	900
	6	Y	0	0	2	6	2	00:01:07.671000	67.671	00:15:00	900	00:13:52.329000	832.329
	7	Y	0	0	2	7	2.25	00:06:43.080000	403.08	00:15:00	900	00:08:16.920000	496.92
	8	N	0	0	0	0	0		0		0	00:00:00	0
	9	N	0	0	0	0	0		0		0	00:00:00	0
	10	Y	3	3	5	13	6	00:00:00	0	00:15:00	900	00:15:00	900
	11	Y	0	0	2	2	1	00:10:13.317000	613.317	00:15:00	900	00:04:46.683000	286.683
	12	Y	1	4	7	11	5.75	00:00:00	0	00:15:00	900	00:15:00	900
	Average						4.55	00:03:08.242000	1900-06-04 20:50:45		1902-01-19	00:09:53.131000	593.131
	SD						3.15304	0.00279894	230.688		350.325	0.00408559	352.995
	Swarm latency
	Swarm trial	Peak swarm frequency (Hz)	Peak swarm time=P (mm:ss.0)	Peak swarm time=P (s)	Sunset time=S (mm:ss.0)	Sunset time=S (s)	Latency=P-S (mm:ss.0)	Latency=P-S (s)
	1	981.892	00:15:29.289000	929.289	00:15:00	900	00:00:29.289000	29.289
	2	978.574	00:19:34.917000	1174.92	00:15:00	900	00:04:34.917000	274.917
	3	930.103	00:17:09.359000	1029.36	00:15:00	900	00:02:09.359000	129.359
	4	961.887	00:19:18.707000	1158.71	00:15:00	900	00:04:18.707000	258.707
	5	957.808	00:19:56.606000	1196.61	00:15:00	900	00:04:56.606000	296.606
	6	944.869	00:19:33.332000	1173.33	00:15:00	900	00:04:33.332000	273.332
	7	919.142	00:18:06.280000	1086.28	00:15:00	900	00:03:06.280000	186.28
	8	970.233	00:20:05.487000	1205.49	00:15:00	900	00:05:05.487000	305.487
	9	931.511	00:17:35.722000	1055.72	00:15:00	900	00:02:35.722000	155.722
	10	918.177	00:18:35.135000	1115.13	00:15:00	900	00:03:35.135000	215.135
	11	972.049	00:18:03.772000	1083.77	00:15:00	900	00:03:03.772000	183.772
	12	975.956	00:17:36.884000	1056.88	00:15:00	900	00:02:36.884000	156.884
	Average	953.517	00:18:25.458000	1903-01-09 10:58:48	00:15:00	1902-06-18	00:03:25.458000	205.457
	SD	23.7135	0.000943979	81.5598	0	0	0.000943979	81.5598
	Swarm duration
	Swarm trial	Pre-swarm frequency (Hz)	Pre-swarm time sampled=P (mm:ss.0)	Pre-swarm time samped=P (s)	Peak swarm frequency (Hz)	Peak swarm time=P (mm:ss.0)	Peak swarm time=P (s)	Return to pre-swarm frequency (Hz)	Return to pre-swarm time=R (mm:ss.0)	Return to pre-swarm time=R (s)	Duration=R-P (mm:ss.0)	Duration=R-P (s)
	1	847.573	00:45:13.688000	2713.69	981.892	00:15:29.289000	929.289	847.573	00:45:13.688000	2713.69	00:29:44.399000	1784.4
	2	883.573	00:07:38.401000	458.401	978.574	00:19:34.917000	1174.92	881.72	00:53:36.307000	3216.31	00:34:01.390000	2041.39
	3	808.273	1900-01-30 09:05:45	2.62475e+06	930.103	00:17:09.359000	1029.36	809.583	00:55:17.806000	3317.81	00:38:08.447000	2288.45
	4	885.555	00:09:08.352000	548.352	961.887	00:19:18.707000	1158.71	888.334	00:49:59.200000	2999.2	00:30:40.493000	1840.49
	5	851.503	00:00:01.819000	1.819	957.808	00:19:56.606000	1196.61	851.503	00:53:42.909000	3222.91	00:33:46.303000	2026.3
	6	808.671	00:01:40.956000	100.956	944.869	00:19:33.332000	1173.33	808.671	00:57:12.737000	3432.74	00:37:39.405000	2259.41
	7	850.575	00:06:50.254000	410.254	919.142	00:18:06.280000	1086.28	846.764	00:50:27.523000	3027.52	00:32:21.243000	1941.24
	8	926.849	00:17:28.892000	1048.89	970.233	00:20:05.487000	1205.49	921.609	00:54:22.750000	3262.75	00:34:17.263000	2057.26
	9	865.743	00:15:22.287000	922.287	931.511	00:17:35.722000	1055.72	836.101	00:58:14.684000	3494.68	00:40:38.962000	2438.96
	10	822.767	4.206	363398	918.177	00:18:35.135000	1115.13	826.472	00:59:21.563000	3561.56	00:40:46.428000	2446.43
	11	877.703	00:10:17.074000	617.074	972.049	00:18:03.772000	1083.77		01:00:00	3600	00:41:56.228000	2516.23
	12	905.556	00:00:19.953000	19.953	975.956	00:17:36.884000	1056.88	889.809	00:49:36.352000	2976.35	00:31:59.468000	1919.47
	Average	861.195	1900-01-02 21:19:42	2583-04-30 03:21:07	953.517	00:18:25.458000	1903-01-09 10:58:48	855.285	00:53:55.460000	1908-11-08 11:02:16	00:35:30.002000	2130
	SD	37.0433	8.74093	755216	23.7135	0.000943979	81.5598	36.0388	0.00310533	268.301	0.00290656	251.127
